# Sequence- and structure-specific cytosine-5 mRNA methylation by NSUN6

**DOI:** 10.1101/2020.10.01.320036

**Authors:** Tommaso Selmi, Shobbir Hussain, Sabine Dietmann, Matthias Heiss, Jean-Michel Carter, Rebecca Dennison, Sophia Flad, Ya-Lin Huang, Stefanie Kellner, Susanne Bornelöv, Michaela Frye

**Author notes:** Corresponding authors: SB MF. Equal contribution (Tommaso Selmi, Shobbir Hussain).

## Abstract

Methylation is the most common internal modification in mRNA. While the highly abundant N6-methyladonsine (m^6^A) modification affects most aspects of mRNA function, the precise functions of the rarer 5-methylcytosine (m^5^C) remains largely unknown. Here, we map m^5^C in the human transcriptome using methylation-dependent individual-nucleotide resolution cross-linking and immunoprecipitation (miCLIP) combined with RNA bisulfite sequencing. We identify NSUN6 as a methyltransferase with strong substrate specificity towards mRNA. NSUN6 primarily targeted three prime untranslated regions (3’UTR) at the consensus sequence motif CTCCA, located in loops of hairpin structures. Knockout and rescue experiments revealed that only mRNA methylation sites containing the consensus motif depended on the presence of NSUN6. Furthermore, ribosome profiling demonstrated that NSUN6-specific consensus motifs marked translation termination. However, even though NSUN6-methylated mRNAs were reduced in NSUN6 knockout cells, NSUN6 was dispensable for mouse embryonic development. Thus, our study identifies NSUN6 as methyltransferase targeting mRNA in a sequence- and structure-specific manner.
