## Supplementary material for "Sequence- and structure-specific cytosine-5 mRNA methylation by NSUN6": Table S3

### Sheet: Sheet1
Table S3. Alignments for RNA BS-seq analyses
Cell line	Replicates	Raw count	Trimmed		Aligned		Multimapping		Not aligned		Total		Aligned		Multimapping		Not aligned		Total		Aligned		Multimapping		Not aligned		Total		Aligned		Multimapping		Not aligned		Final alignment	%
HEK.WT	4	141517796	136981465	0.9679	8892886	0.0649	108721325	0.7936	19367254	0.1413	108721325	0.7936	253285	0.0023	108467718	0.9976	322	0	19367254	0.1413	608271	0.0314	1179004	0.0608	17579979	0.9077	17579979	0.1283	182812	0.0103	23612	0.0013	17373555	0.9882	9937254	0.0725445
HEK.KO1	4	137168010	132388961	0.9651	6344137	0.0479	107738546	0.8138	18306278	0.1382	107738546	0.8138	197972	0.0018	107540319	0.9981	255	0	18306278	0.1382	487016	0.0266	1058063	0.0577	16761199	0.9155	16761199	0.1266	91905	0.0054	12041	0.0007	16657253	0.9937	7121030	0.0537887
HEK.KO2	4	210822085	201523910	0.9558	8440180	0.0418	164346686	0.8155	28737044	0.1425	164346686	0.8155	324386	0.0019	164021902	0.998	398	0	28737044	0.1425	802931	0.0279	1702705	0.0592	26231408	0.9128	26231408	0.1301	100496	0.0038	13024	0.0004	26117888	0.9956	9667993	0.0479744
HEK.WT-rescue1	4	141211179	135800952	0.9616	6952302	0.0511	108605565	0.7997	20243085	0.149	108605565	0.7997	215166	0.0019	108390086	0.998	313	0	20243085	0.149	530904	0.0262	1230824	0.0608	18481357	0.9129	18481357	0.136	98921	0.0053	12573	0.0006	18369863	0.9939	7797293	0.0574171
HEK.WT-rescue2	4	155360365	150312798	0.9675	8274087	0.055	120263427	0.8	21775284	0.1448	120263427	0.8	256830	0.0021	120006293	0.9978	304	0	21775284	0.1448	653387	0.03	1346446	0.0618	19775451	0.9081	19775451	0.1315	116295	0.0058	14566	0.0007	19644590	0.9933	9300599	0.061875
H9.WT	4	150917630	135630757	0.8987	3713651	0.0273	123746425	0.9123	8170681	0.0602	123746425	0.9123	136759	0.0011	123609546	0.9988	120	0	8170681	0.0602	154679	0.0189	240811	0.0294	7775191	0.9515	7775191	0.0573	130418	0.0167	18277	0.0023	7626496	0.9808	4135507	0.0304909
H9.WTc	4	148222441	126972532	0.8566	4743488	0.0373	115186718	0.9071	7042326	0.0554	115186718	0.9071	142320	0.0012	115044262	0.9987	136	0	7042326	0.0554	156440	0.0222	204991	0.0291	6680895	0.9486	6680895	0.0526	187727	0.028	27065	0.004	6466103	0.9678	5229975	0.0411898
H9.KO1	4	161670571	148146929	0.9163	4767108	0.0321	133287576	0.8996	10092245	0.0681	133287576	0.8996	146720	0.0011	133140709	0.9988	147	0	10092245	0.0681	173296	0.0171	277807	0.0275	9641142	0.9553	9641142	0.065	173480	0.0179	23498	0.0024	9444164	0.9795	5260604	0.0355094
H9.KO2	4	163570107	150613909	0.9207	4308352	0.0286	137521207	0.913	8784350	0.0583	137521207	0.913	160245	0.0011	137360848	0.9988	114	0	8784350	0.0583	177902	0.0202	278782	0.0317	8327666	0.948	8327666	0.0552	157167	0.0188	22559	0.0027	8147940	0.9784	4803666	0.0318939
H9.KO3	4	114112926	105067053	0.9207	3388748	0.0322	95918157	0.9129	5760148	0.0548	95918157	0.9129	112335	0.0011	95805743	0.9988	79	0	5760148	0.0548	116505	0.0202	184522	0.032	5459121	0.9477	5459121	0.0519	116216	0.0212	15709	0.0028	5327196	0.9758	3733804	0.0355373
H9.WT-EV1	4	98328942	86693532	0.8816	3736098	0.043	77084869	0.8891	5872565	0.0677	77084869	0.8891	156677	0.002	76928066	0.9979	126	0	5872565	0.0677	294879	0.0502	364909	0.0621	5212777	0.8876	5212777	0.0601	98341	0.0188	13646	0.0026	5100790	0.9785	4285995	0.0494385
H9.WT-EV2	4	62435999	52874733	0.8468	3158230	0.0597	45183914	0.8545	4532589	0.0857	45183914	0.8545	92046	0.002	45091730	0.9979	138	0	4532589	0.0857	211388	0.0466	244364	0.0539	4076837	0.8994	4076837	0.0771	87811	0.0215	12251	0.003	3976775	0.9754	3549475	0.0671299
H9.OEX1	4	65673829	60656006	0.9235	2611562	0.043	53043032	0.8744	5001412	0.0824	53043032	0.8744	91485	0.0017	52951437	0.9982	110	0	5001412	0.0824	196664	0.0393	255354	0.051	4549394	0.9096	4549394	0.075	65424	0.0143	9483	0.002	4474487	0.9835	2965135	0.0488844
H9.OEX2	4	68588615	63231835	0.9218	3882252	0.0613	53616678	0.8479	5732905	0.0906	53616678	0.8479	99452	0.0018	53517045	0.9981	181	0	5732905	0.0906	216071	0.0376	262257	0.0457	5254577	0.9165	5254577	0.0831	135625	0.0258	17217	0.0032	5101735	0.9709	4333400	0.0685319
H9.KO1o	4	108342823	107258654	0.9899	14320574	0.1335	79186658	0.7382	13751422	0.1282	79186658	0.7382	642807	0.0081	78541670	0.9918	2181	0	13751422	0.1282	236941	0.0172	1047796	0.0761	12466685	0.9065	12466685	0.1162	38473	0.003	4479	0.0003	12423733	0.9965	15238795	0.142075
H9.KO2o	4	108739993	107708209	0.9905	12714832	0.118	82033144	0.7616	12960233	0.1203	82033144	0.7616	706700	0.0086	81325715	0.9913	729	0	12960233	0.1203	221064	0.017	961861	0.0742	11777308	0.9087	11777308	0.1093	21914	0.0018	2761	0.0002	11752633	0.9979	13664510	0.126866
H9.WTo	4	112490584	111391881	0.9902	15442257	0.1386	81629771	0.7328	14319853	0.1285	81629771	0.7328	685065	0.0083	80943705	0.9915	1001	0	14319853	0.1285	241221	0.0168	1056801	0.0737	13021831	0.9093	13021831	0.1169	32583	0.0025	4000	0.0003	12985248	0.9971	16401126	0.147238
		1.26422e+08	1.18427e+08	0.933835	6.80534e+06	0.0597235	9.9242e+07	0.839176	1.23794e+07	0.100941	9.9242e+07	0.839176	260015	0.00282941	9.89816e+07	0.997065	391.412	0	1.23794e+07	0.100941	322327	0.0273765	699841	0.0521588	1.13572e+07	0.920335	1.13572e+07	0.0924824	107977	0.0129941	14515.4	0.00173529	1.12347e+07	0.985106	7.49566e+06	0.0657874
		3.16055e+07	2.96067e+07		1.70133e+06		2.48105e+07		3.09485e+06		2.48105e+07		65003.7		2.47454e+07		97.8529		3.09485e+06		80581.8		174960		2.83931e+06		2.83931e+06		26994.2		3628.84		2.80868e+06		1.87391e+06
Cell line	Replicates	Raw count	Trimmed		Aligned		Multimapping		Not aligned		Total		Aligned		Multimapping		Not aligned		Total		Aligned		Multimapping		Not aligned		Total		Aligned		Multimapping		Not aligned		Final alignment	%
Frontal_cortex	2	96489126	95932521	0.9942	10263008	0.1069	2111018	0.022	83558495	0.871	2111018	0.022	25411	0.012	2084847	0.9876	760	0.0003	83558495	0.871	1050128	0.0125	238675	0.0028	82269692	0.9845	82269692	0.8575	1	0	0	0	82269691	0.9999	11338548	0.118193
Heart	2	93838285	92867076	0.9896	4764433	0.0513	5186250	0.0558	82916393	0.8928	5186250	0.0558	19709	0.0038	5166100	0.9961	441	0	82916393	0.8928	537967	0.0064	585174	0.007	81793252	0.9864	81793252	0.8807	2	0	0	0	81793250	0.9999	5322111	0.0573089
HEK293T	1	40312631	40158178	0.9961	5442853	0.1355	2210449	0.055	32504876	0.8094	2210449	0.055	14859	0.0067	2195449	0.9932	141	0	32504876	0.8094	352423	0.0108	168212	0.0051	31984241	0.9839	31984241	0.7964	0	0	0	0	31984241	1	5810135	0.144681
HeLa_control	2	85656135	85304190	0.9958	6054887	0.0709	637204	0.0074	78612099	0.9215	637204	0.0074	28643	0.0449	607853	0.9539	708	0.0011	78612099	0.9215	465074	0.0059	58519	0.0007	78088506	0.9933	78088506	0.9154	27	0	4	0	78088475	0.9999	6548631	0.076768
HeLa_NSUN2_KO	2	91560591	90951618	0.9933	9884721	0.1086	882444	0.0097	80184453	0.8816	882444	0.0097	36992	0.0419	844889	0.9574	563	0.0006	80184453	0.8816	681962	0.0085	74554	0.0009	79427937	0.9905	79427937	0.8732	32	0	6	0	79427899	0.9999	10603707	0.116586
HeLa_NSUN2_KO_rescue	1	39346472	38167585	0.97	1454644	0.0381	188705	0.0049	36524236	0.9569	188705	0.0049	16797	0.089	171335	0.9079	573	0.003	36524236	0.9569	163032	0.0044	22668	0.0006	36338536	0.9949	36338536	0.952	32	0	5	0	36338499	0.9999	1634505	0.0428244
Liver	2	112146948	111028803	0.99	8651282	0.0779	5994643	0.0539	96382878	0.868	5994643	0.0539	31842	0.0053	5962091	0.9945	710	0.0001	96382878	0.868	800078	0.0083	612096	0.0063	94970704	0.9853	94970704	0.8553	4	0	0	0	94970700	0.9999	9483206	0.0854121
Lung	2	117051376	115903493	0.9901	9222285	0.0795	5038333	0.0434	101642875	0.8769	5038333	0.0434	78168	0.0155	4959248	0.9843	917	0.0001	101642875	0.8769	961583	0.0094	554734	0.0054	100126558	0.985	100126558	0.8638	2	0	2	0	100126554	0.9999	10262038	0.0885395
Muscle	2	101384610	99473358	0.9811	3985979	0.04	3402693	0.0342	92084686	0.9257	3402693	0.0342	23830	0.007	3378356	0.9928	507	0.0001	92084686	0.9257	515969	0.0056	446642	0.0048	91122075	0.9895	91122075	0.916	1	0	0	0	91122074	0.9999	4525779	0.0454974
Spleen	2	84778457	83405929	0.9838	5061146	0.0606	2988812	0.0358	75355971	0.9034	2988812	0.0358	46773	0.0156	2940598	0.9838	1441	0.0004	75355971	0.9034	570550	0.0075	325041	0.0043	74460380	0.9881	74460380	0.8927	7	0	1	0	74460372	0.9999	5678476	0.0680824
Testis	2	81842603	81451780	0.9952	4382991	0.0538	1733039	0.0212	75335750	0.9249	1733039	0.0212	28656	0.0165	1703589	0.983	794	0.0004	75335750	0.9249	598002	0.0079	216880	0.0028	74520868	0.9891	74520868	0.9149	6	0	1	0	74520861	0.9999	5009655	0.0615045
		8.58552e+07	8.49677e+07	0.989018	6.28802e+06	0.0748273	2.76124e+06	0.0312091	7.59184e+07	0.893827	2.76124e+06	0.0312091	31970.9	0.0234727	2.72858e+06	0.975864	686.818	0.000554545	7.59184e+07	0.893827	608797	0.00792727	300290	0.0037	7.50093e+07	0.988227	7.50093e+07	0.883445	10.3636	0	1.72727	0	7.50093e+07	0.999909	6.9288e+06	0.0823089
