## Supplementary material for "Sequence- and structure-specific cytosine-5 mRNA methylation by NSUN6": Table S4

### Sheet: Sheet1
Table S4. RNA BS-sequencing identifies seven NSUN6-dependent methylated sites.
			Read Coverage						Methylation (%)							Supported by published data
			H9			HEK			H9			HEK
Chr	Position	Gene	KO	OEX	WT	KO	RES	WT	KO	OEX	WT	KO	RES	WT	Genomic Context	HeLa1 (n=60)	HeLa2 (n=664)
chr6	28474553	tRNA-Thr(ACG)	70	24	168	173	204	14	0	75	7.14286	0.578035	2.45098	35.7143	CCAGTAGAGCCTTAAGGTTTT	NO	NO
chr8	144500359	PPP1R16A	43	15	41	16	16	20	0	66.6667	0	0	31.25	10	CGGGGCAGACCTCCATGCCCC	NO	NO
chr10	123155058	BUB3	17	23	27	12	29	18	0	56.5217	0	0	17.2414	33.3333	TGCCGGCCAACTCCATGCGGC	NO	YES
chr16	2175896	TRAF7	45	39	49	3	15	13	0	82.0513	12.2449	0	6.66667	61.5385	GCAGCGTCTACTCCATTGCTG	YES	YES
chr19	39489944	TIMM50	56	27	86	25	16	8	0	81.4815	27.907	0	6.25	37.5	TCCCGAGAGTCTCCAGATGGG	YES	YES
chr19	44871926	NECTIN2	39	20	60	5	8	16	0	95	53.3333	0	12.5	81.25	CCCTCTGCATCTCCAAAGAGG	YES	YES
chr22	24164531	CABIN1	19	29	32	9	18	16	0	79.3103	3.125	0	5.55556	56.25	TGAAGGTGTCCTCCATGCTTC	YES	YES
1NSUN2-independent methylation sites identified in HeLa cells by Huang et al. 2019.
2NSUN2-independent methylation sites identified in HeLa cells by Huang et al. 2019 using data from Yang et al. 2017.
